# Simultaneous brain-wide single-cell recording resolves spatiotemporal memory architecture

**DOI:** 10.64898/2026.05.21.726120

**Authors:** Dongqing Shi, Yongjie Hou, Yixiao Yan, Tian-hao Zhang, William C. Joesten, Peng Liu, Yixuan Wang, Mehul Gautam, Lirong Zheng, Jormay Lim, Jonathan Gould, BumJin Ko, Xiaoman Niu, Mou-Chi Cheng, Jung-Chien Hsieh, Florian Levet, Dawen Cai, Anne Draelos, Denise J. Cai, Donglai Wei, Changyang Linghu

**Author notes:** These authors contributed equally to this work (Dongqing Shi, Yongjie Hou).

## Abstract

Many fundamental mammalian brain functions emerge from the coordinated activity of cells distributed across large, brain-wide networks. To understand these processes in healthy and diseased states, ideally one would simultaneously measure and analyze single-cell activity at the brain-wide scale, an enduring challenge for live-measurement approaches that often face an inherent tradeoff between spatial resolution and scale. Here, we present GLOBE (sin<u>G</u>le-cell spatiotempora<u>L</u> rec<u>O</u>rding <u>B</u>rain-wid<u>E</u>), a technology for brain-wide single-cell recording of cellular activity *in vivo* with spatiotemporal resolution, physiological sensitivity, and parallelization-accelerated readout. GLOBE leverages genetically encoded intracellular protein tape recorders and a high-throughput computational platform for integrated image and signal analysis. GLOBE records analog signal amplitudes across a continuous time axis, requires only standard light microscopy for *in situ* readout, and is compatible with expansion microscopy and RNA readouts. We applied GLOBE to simultaneously record transcriptional activity of the immediate early gene *Fos* in up to 219,703 neurons simultaneously across a single mouse brain over 5.5 continuous days, with a timestamp precision of 3.1–6.7 hours (median absolute error), a local recording density of 69–90% of neurons per imaging field of view, and a post-mortem imaging readout speed of 2.9 seconds per neuron on average. GLOBE resolves the brain-wide spatiotemporal structure of single-cell activity, revealing that *Fos* transcriptional dynamics associated with fear learning and memory retrieval are distributed across the brain with region-specific temporal heterogeneity, and that the variance of this structure scales down as the number of sampled cells increases. We envision GLOBE to have broad applications for dissecting and decoding physiological and pathological processes at the brain-wide scale.
