## Supplemental Table 1 for "Simultaneous brain-wide single-cell recording resolves spatiotemporal memory architecture"

### Sheet: Sheet 1 - Supplementary Table 1
Supplementary Table 1 - Reagents and Resources
Reagent or Resource	Source	Identifier
Primary Antibodies
HA Tag Monoclonal Antibody (C29F4), Rabbit IgG	Cell Signaling Technology	Cat# 3724; RRID: AB_1549585
V5 Tag Monoclonal Antibody (SV5-Pk1), Mouse IgG2a	Invitrogen	Cat# R960-25; RRID: AB_2556564
ANTI-FLAG M2 antibody, Mouse monoclonal	MilliporeSigma	Cat# F1804;RRID:AB_262044
Secondary Antibodies
Goat anti-Rabbit IgG (H+L) Highly Cross-Adsorbed Secondary Antibody, Alexa Fluor Plus 488	Invitrogen	Cat# A-32731; RRID: AB_2633280
Goat anti-Mouse IgG2a Cross-Adsorbed Secondary Antibody, Alexa Fluor 546	Invitrogen	Cat# A-21133; RRID: AB_2535772
Goat anti-Mouse IgG1 Cross-Adsorbed Secondary Antibody, Alexa Fluor 647	Invitrogen	Cat# A-21240; RRID: AB_2535809
NeuroTrace 435/455 Blue Fluorescent Nissl Stain	Invitrogen	Cat# N21479
Chemicals, Peptides, and Recombinant Proteins
Doxycycline hyclate	MilliporeSigma	Cat# D5207
Phosphate-Buffered Saline (10X) pH 7.4, RNase-free	Thermofisher Scientific	Cat# AM9624
Triton X-100	MilliporeSigma	Cat# T8787
Glycine	MilliporeSigma	Cat# G5417
Paraformaldehyde	Electron Microscopy Sciences	Cat# 15710
MAXBlock Blocking medium	Active Motif	Cat# 15252
MAXBlock Staining medium	Active Motif	Cat# 15253
MAXWash Washing medium	Active Motif	Cat# 15254
Kainic acid	MilliporeSigma	Cat# 420318
Acrylic acid N-hydroxysuccinimide easter (AAX)	MilliporeSigma	Cat# A8060
CHAPS	MilliporeSigma	Cat# C3023
MES	MilliporeSigma	Cat# M3671
HEPES-buffered saline, pH 6.5(5X)	Thermofisher Scientific	Cat# J61239.AP
Sodium acrylate(SA)	MilliporeSigma	Cat# 408220
Acrylamide (AA)	Bio-Rad	Cat# 1610140
N,N′-methylenebisacrylamide (Bis)	Bio-Rad	Cat# 1610142
N,N-dimethylacrylamide (DMAA)	MilliporeSigma	Cat# 274135
VA-044	FUJIFILM	Cat# LB-VA044
SDS	MilliporeSigma	Cat# 436143
β-mercaptoethanol	MilliporeSigma	Cat# 444203
EDTA (0.5 M), pH 8.0, RNase-free	Invitrogen	Cat# AM9260G
Tris (1 M), pH 8.0, RNase-free	Invitrogen	Cat# AM9855G
Betaine monohydrate	MilliporeSigma	Cat# B2754
Bile salts	MilliporeSigma	Cat# B8756
β-cyclodextrin	MilliporeSigma	Cat# C4767
UltraPure™ DNase/RNase-Free Distilled Water	Invitrogen	Cat# 10977015
Formamide	MilliporeSigma	Cat# F9037
SplintR ligase	New England Biolabs	Cat# M0375S
BSA	New England Biolabs	Cat# B9200S
RNase inhibitor	MilliporeSigma	Cat# 3335399001
Phi29 DNA polymerase	New England Biolabs	Cat# M0269S
dNTPs	Invitrogen	Cat# 18427088
Experimental Models: Organisms/Strains
C57BL/6J mice	The Jackson Laboratory	Cat# 000664; RRID: IMSR_JAX:000664
Software and Algorithms
VFreeze	Med Associates	https://med-associates.com/
NIS-Elements AR software	Nikon	https://www.microscope.healthcare.nikon.com/products/software/nis-elements/software-resources
fiberpipeline for in vivo analysis	Github	https://github.com/LinghuLab/GLOBETapeReader
ImageJ	NIH	https://imagej.nih.gov/ij/download.html
Fiji software GPL v2	Fiji	https://fiji.sc/Fiji
Adobe Illustrator	Adobe	https://www.adobe.com/products/illustrator.html
Prism	GraphPad	https://www.graphpad.com/
napari	napari	https://napari.org/stable/
Probes and sequences for RCA-based RNA FISH
Cck padlock probe 1	Integrated DNA Technologies	TGTATCGCGCTAGCA TCACACGCAGAACTGAGCA TAGTTATGGATAGTCGTACAGCACACTCT TGCGGACCTGCTGGA
Cck padlock probe 2	Integrated DNA Technologies	CAAGACGCTGGCCCATCACACGCAGAACTGAGCA TAGTTATGGATAGTCGTACAGCACACTCT TCCTCCAAGCAGGGC
Pvalb padlock probe 1	Integrated DNA Technologies	AAGGACTGAGATGGG ACGTACTAAGACCACTAGG TAGTTATGGATAGTCGTACAGCACACTCT CAGGAGGGCCGCGAG
Pvalb padlock probe 2	Integrated DNA Technologies	CCGAGGGCCATAGAG ACGTACTAAGACCACTAGG TAGTTATGGATAGTCGTACAGCACACTCT GAAGAATGGCGTCAT
Bdnf padlock probe 1	Integrated DNA Technologies	CAACTTGACACATCA ACAGTCGCTCATAGCGAGC TAGTTATGGATAGTCGTACAGCACACTCT AGCAGAAGGCCTAAG
Bdnf padlock probe 2	Integrated DNA Technologies	GGAGCCGTCTGTGCT ACAGTCGCTCATAGCGAGCTAGTTATGGATAGTCGTACAGCACACTCT TGTAATAAATTGGCA
Sst padlock probe	Integrated DNA Technologies	GGGTCAAGTTGAGCA GATGACGTCGACACGTAGT TAGTTATGGATAGTCGTACAGCACACTCT TCAATTTCTAATGCA
Calb1 padlock probe 1	Integrated DNA Technologies	GATGAAGCCGCTGTG GAGAGCTGTCTACGTCATGTAGTTATGGATAGTCGTACAGCACACTCT AAGTTCCTCGGTTTC
Calb1 padlock probe 2	Integrated DNA Technologies	TCGGTACAGCTTCCC GAGAGCTGTCTACGTCATG TAGTTATGGATAGTCGTACAGCACACTCT AAGAGCAAGGTCTGT
Reelin padlock probe 1	Integrated DNA Technologies	TGCCTTATCTGACAA CGACGAGAGTAGTATCGCATAGTTATGGATAGTCGTACAGCACACTCT GGCTTGGTGGCAGCT
Reelin padlock probe 2	Integrated DNA Technologies	TCCCAATTTGCAAGACGACGAGAGTAGTATCGCA TAGTTATGGATAGTCGTACAGCACACTCT CTGTCTGGGCTGGGC
Amplification primer	Integrated DNA Technologies	TGTGCTGTACGACTATCCATAACTA
